# The landscape of transcriptional and translational changes over 22 years of bacterial adaptation

**DOI:** 10.1101/2021.01.12.426406

**Authors:** John S. Favate, Shun Liang, Srujana S. Yadavalli, Premal Shah

**Affiliations:** Department of Genetics, Rutgers University, Piscataway NJ, USA; Human Genetics Institute of New Jersey, Rutgers University, Piscataway NJ, USA; Waksman Institute, Rutgers University, Piscataway NJ USA

## Abstract

Organisms can adapt to an environment by taking multiple mutational paths. This redundancy at the genetic level, where many mutations have similar phenotypic and fitness effects, can make untangling the molecular mechanisms of complex adaptations difficult. Here we use the *E. coli* long-term evolution experiment (LTEE) as a model to address this challenge. To bridge the gap between disparate genomic changes and parallel fitness gains, we characterize the landscape of transcriptional and translational changes across 11 replicate populations evolving in parallel for 50,000 generations. By quantifying absolute changes in mRNA abundances, we show that not only do all evolved lines have more mRNAs but that this increase in mRNA abundance scales with cell size. We also find that despite few shared mutations at the genetic level, clones from replicate populations in the LTEE are remarkably similar to each other in their gene expression patterns at both the transcriptional and translational levels. Furthermore, we show that the bulk of the expression changes are due to changes at the transcriptional level with very few translational changes. Finally, we show how mutations in transcriptional regulators lead to consistent and parallel changes in the expression levels of downstream genes, thereby linking genomic changes to parallel fitness gains in the LTEE. These results deepen our understanding of the molecular mechanisms underlying complex adaptations and provide insights into the repeatability of evolution.
