## Supplemental Table 4 - colony count data for "The landscape of transcriptional and translational changes over 22 years of bacterial adaptation"

repl	line	dilution_1_over	counts_1	counts_2	counts_3	cells_in_50ml_1	cells_in_50ml_2	cells_in_50ml_3	avg_cells_in_50ml	volume_of_lysate_ul	volume_of_lysate_used_ul	prop_of_lysate	cells_after_lysate_clarification	volume_after_clarifiation	cells_used_for_extraction	cells_after_extraction	proportion_of_cells_used	cells_1_final	cells_2_final	cells_3_final	mean_cells_final
rep1	Ara-1	1e5	123	63	57	615000000	315000000	285000000	405000000	650	550	0.8461538462	342692307.7	29.24	18218769.23	15182307.69	0.03748717949	23054615.38	11808461.54	10683846.15	15182307.69
rep1	Ara-2	1e5	46	74	70	230000000	370000000	350000000	316666666.7	650	550	0.8461538462	267948717.9	17.54	8545128.205	7120940.171	0.02248717949	5172051.282	8320256.41	7870512.821	7120940.171
rep1	Ara-3	1e4	38	89	74	19000000	44500000	37000000	33500000	650	550	0.8461538462	28346153.85	37.04	1908984.615	1590820.513	0.04748717949	902256.4103	2113179.487	1757025.641	1590820.513
rep1	Ara-4	1e5	48	23	16	240000000	115000000	80000000	145000000	650	550	0.8461538462	122692307.7	20.49	4570846.154	3809038.462	0.02626923077	6304615.385	3020961.538	2101538.462	3809038.462
rep1	Ara-5	1e5	101	111	82	505000000	555000000	410000000	490000000	650	550	0.8461538462	414615384.6	39.68	29912615.38	24927179.49	0.05087179487	25690256.41	28233846.15	20857435.9	24927179.49
rep1	Ara-6	1e4	240	122	104	120000000	61000000	52000000	77666666.67	650	550	0.8461538462	65717948.72	29.24	3493805.128	2911504.274	0.03748717949	4498461.538	2286717.949	1949333.333	2911504.274
rep1	Ara+1	1e5	107	70	110	535000000	350000000	550000000	478333333.3	650	550	0.8461538462	404743589.7	36.5	26860256.41	22383547.01	0.04679487179	25035256.41	16378205.13	25737179.49	22383547.01
rep1	Ara+2	1e4	671	690	606	335500000	345000000	303000000	327833333.3	650	550	0.8461538462	277397435.9	30.12	15191292.31	12659410.26	0.03861538462	12955461.54	13322307.69	11700461.54	12659410.26
rep1	Ara+3	1e5	36	45	34	180000000	225000000	170000000	191666666.7	650	550	0.8461538462	162179487.2	22.42	6611025.641	5509188.034	0.02874358974	5173846.154	6467307.692	4886410.256	5509188.034
rep1	Ara+4	1e5	65	75	60	325000000	375000000	300000000	333333333.3	650	550	0.8461538462	282051282.1	34.97	17933333.33	14944444.44	0.04483333333	14570833.33	16812500	13450000	14944444.44
rep1	Ara+5	1e5	63	75	44	315000000	375000000	220000000	303333333.3	650	550	0.8461538462	256666666.7	31.65	14770000	12308333.33	0.04057692308	12781730.77	15216346.15	8926923.077	12308333.33
rep1	Ara+6	1e5	323	345	299	1615000000	1725000000	1495000000	1611666667	650	550	0.8461538462	1363717949	66.67	165307410.3	137756175.2	0.08547435897	138041089.7	147443269.2	127784166.7	137756175.2
rep1	REL606	1e6	55	68	50	2750000000	3400000000	2500000000	2883333333	650	550	0.8461538462	2439743590	30.49	135250512.8	112708760.7	0.03908974359	107496794.9	132905128.2	97724358.97	112708760.7
rep1	REL607	1e6	55	43	58	2750000000	2150000000	2900000000	2600000000	650	550	0.8461538462	2200000000	43.48	173920000	144933333.3	0.05574358974	153294871.8	119848717.9	161656410.3	144933333.3
rep2	Ara-1	1e5	133	120	115	665000000	600000000	575000000	613333333.3	650	535	0.8230769231	504820512.8	26.6	24414955.71	20345796.43	0.03317249417	22059708.62	19903496.5	19074184.15	20345796.43
rep2	Ara-2	1e5	128	58	93	640000000	290000000	465000000	465000000	650	535	0.8230769231	382730769.2	19.23	13381659.44	11151382.87	0.02398146853	15348139.86	6954625.874	11151382.87	11151382.87
rep2	Ara-3	1e4	20	70	35	10000000	35000000	17500000	20833333.33	650	535	0.8230769231	17147435.9	50	1558857.809	1299048.174	0.06235431235	623543.1235	2182400.932	1091200.466	1299048.174
rep2	Ara-4	1e5	54	62	42	270000000	310000000	210000000	263333333.3	650	560	0.8615384615	226871794.9	27.78	11459088.11	9549240.093	0.03626293706	9790993.007	11241510.49	7615216.783	9549240.093
rep2	Ara-5	1e5	196	195	188	980000000	975000000	940000000	965000000	650	535	0.8230769231	794269230.8	38.17	55122284.62	45935237.18	0.04760128205	46649256.41	46411250	44745205.13	45935237.18
rep2	Ara-6	1e4	148	82	182	74000000	41000000	91000000	68666666.67	650	535	0.8230769231	56517948.72	39.68	4077513.1	3397927.584	0.04948438228	3661844.289	2028859.674	4503078.788	3397927.584
rep2	Ara+1	1e5	95	50	36	475000000	250000000	180000000	301666666.7	650	550	0.8461538462	255256410.3	43.86	20355538.46	16962948.72	0.05623076923	26709615.38	14057692.31	10121538.46	16962948.72
rep2	Ara+2	1e4	720	708	567	360000000	354000000	283500000	332500000	650	535	0.8230769231	273673076.9	23.47	11678376.57	9731980.478	0.02926911422	10536881.12	10361266.43	8297793.881	9731980.478
rep2	Ara+3	1e5	30	43	27	150000000	215000000	135000000	166666666.7	650	535	0.8230769231	137179487.2	33.33	8313076.923	6927564.103	0.04156538462	6234807.692	8936557.692	5611326.923	6927564.103
rep2	Ara+4	1e4	432	531	254	216000000	265500000	127000000	202833333.3	650	535	0.8230769231	166947435.9	69.44	21077872.63	17564893.86	0.086597669	18705096.5	22991681.12	10997903.96	17564893.86
rep2	Ara+5	1e4	266	174	263	133000000	87000000	131500000	117166666.7	650	535	0.8230769231	96437179.49	47.62	8349706.34	6958088.617	0.05938624709	7898370.862	5166603.497	7809291.492	6958088.617
rep2	Ara+6	1e6	31	42	60	1550000000	2100000000	3000000000	2216666667	650	560	0.8615384615	1909743590	54.35	188717389.3	157264491.1	0.07094638695	109966899.8	148987412.6	212839160.8	157264491.1
rep2	REL606	1e6	60	48	40	3000000000	2400000000	2000000000	2466666667	650	535	0.8230769231	2030256410	52.08	192246825.2	160205687.6	0.06494825175	194844755.2	155875804.2	129896503.5	160205687.6
rep2	REL607	1e5	447	475	465	2235000000	2375000000	2325000000	2311666667	650	590	0.9076923077	2098282051	58.14	221807488.1	184839573.4	0.07995944056	178709349.7	189903671.3	185905699.3	184839573.4
